# Impacts of ocean acidification and warming on post-larval growth and metabolism in two populations of the great scallop (*Pecten maximus* L.)

**DOI:** 10.1101/2022.12.02.518857

**Authors:** E. Harney, S.P.S. Rastrick, S. Artigaud, J. Pisapia, B. Bernay, P. Miner, V. Pichereau, Ø. Strand, P. Boudry, G. Charrier

## Abstract

Ocean acidification and warming are key stressors for many marine organisms. Some organisms display physiological acclimatisation or plasticity, but this may vary across species ranges, especially if populations are adapted to local climatic conditions. Understanding how acclimatisation potential varies among populations is therefore important in predicting species responses to climate change. We carried out a common garden experiment to investigate how different populations of the economically important great scallop (*Pecten maximus*) from France and Norway responded to variation in temperature and *p*CO_2_ concentration. After acclimation, post-larval scallops (spat) were reared for 31 days at one of two temperatures (13°C and 19°C) under either ambient or elevated *p*CO_2_ (pH 8.0 and pH 7.7). We combined measures of proteomic, metabolic, and phenotypic traits to produce an integrative picture of how physiological plasticity varies between the populations. The proteome of French spat showed significant sensitivity to environmental variation, with 12 metabolic, structural and stress-response proteins responding to temperature and/or *p*CO_2_. Principal component analysis revealed seven energy metabolism proteins in French spat that were consistent with countering ROS stress under elevated temperature. Oxygen uptake in French spat did not change under elevated temperature, but increased under elevated *p*CO_2_. In contrast, Norwegian spat reduced oxygen uptake under both elevated temperature and *p*CO_2_. Metabolic plasticity seemingly allowed French scallops to maintain greater energy availability for growth than Norwegian spat. However, increased physiological plasticity and growth in French spat may come at a cost, as French (but not Norwegian) spat showed reduced survival under elevated temperature.

**Summary Statement:** Juvenile scallops from France and Norway differ in their response to warming and acidification. French scallops show more physiological plasticity, adjusting their proteome and metabolism in order to maintain growth.
