## Supplementary table 2 for "Impacts of ocean acidification and warming on post-larval growth and metabolism in two populations of the great scallop (*Pecten maximus* L.)"

### Sheet: Sheet1
Table S2. List of successfully annotated proteins that differ significantly (FDR < 0.05) in response to main effects population, temperature and/or pH. Log fold change values are highlighted in red (LFC > 1 or FC > 2) or green (LFC > 0.58 or FC > 1.5) and the factor level in which the protein is elevated is provided to aid interpretation. Two proteins (007 and 217) appear twice, due to the presen…
Spot	Accession	Description	Species	Significant_factor	Elavated_in...	FDR	LFC	FC	score	mass	coverage	#peptides	#specific peptides	percent_identity	Evalue
sp_005	XP_021345469.1	paramyosin-like isoform X2	Mizuhopecten yessoensis	Population	Norwegian	0.00171846	0.593999	1.50943	252.772	134840	5.14286	5	5	92.628	0.0
sp_007	XP_021345469.1	paramyosin-like isoform X2	Mizuhopecten yessoensis	pH	pH8.0	0.0401257	0.821336	1.76704	672.571	134840	9.79592	9	9	92.628	0.0
sp_007	XP_021345469.1	paramyosin-like isoform X2	Mizuhopecten yessoensis	Population	Norwegian	0.0326344	0.861517	1.81695	672.571	134840	9.79592	9	9	92.628	0.0
sp_043	AAD52842.1	myosin heavy chain	Pecten maximus	Population	Norwegian	0.0118399	0.839267	1.78914	652.388	258761	5.7398	10	10	99.948	0.0
sp_045	AAD52842.1	myosin heavy chain	Pecten maximus	Population	Norwegian	0.0401257	0.85408	1.80761	487.848	216324	5.59512	9	9	99.678	0.0
sp_071	OWF37106.1	Actin, cytoplasmic	Mizuhopecten yessoensis	Population	French	0.00478919	-0.702493	1.62731	353.283	72555.9	11.5326	6	4	93.883	0.0
sp_072	Q26065.1	Actin, adductor muscle	Placopecten magellanicus	Population	French	0.00078375	-1.10982	2.15819	568.783	52090	20.5074	7	5	99.734	0.0
sp_093	OWF37106.1	Actin, cytoplasmic	Mizuhopecten yessoensis	Population	French	0.000727692	-0.851156	1.80395	419.233	72555.9	11.5326	6	4	93.883	0.0
sp_101	XP_021356756.1	actin-2-like isoform X1	Mizuhopecten yessoensis	Population	French	0.000516214	-0.61905	1.53586	480.88	69930.7	13.3858	7	4	99.202	0.0
sp_108	Q26065.1	Actin, adductor muscle	Placopecten magellanicus	Population	French	0.000891402	-1.22467	2.33702	537.593	52090	22.4101	8	5	99.734	0.0
sp_122	OWF37106.1	Actin, cytoplasmic	Mizuhopecten yessoensis	Population	French	3.64031e-06	-1.45794	2.74716	427.223	72555.9	11.5326	6	4	93.883	0.0
sp_124	AAD52842.1	myosin heavy chain	Pecten maximus	Population	Norwegian	0.00771625	0.919032	1.89085	360.515	216324	4.17091	7	7	99.678	0.0
sp_133	XP_021363490.1	endoglucanase 13-like	Mizuhopecten yessoensis	Population	French	2.167e-06	-1.08299	2.11842	233.16	85395.1	6.8299	3	3	91.422	0.0
sp_136	Q26065.1	Actin, adductor muscle	Placopecten magellanicus	Population	French	0.000531667	-1.07161	2.10177	440.423	52090	16.4905	6	4	99.734	0.0
sp_140	Q26065.1	Actin, adductor muscle	Placopecten magellanicus	Population	French	0.00177031	-0.982736	1.97621	480.403	52090	20.5074	7	5	99.734	0.0
sp_141	AAD52842.1	myosin heavy chain	Pecten maximus	Population	Norwegian	0.00299903	1.1644	2.2414	232.553	216324	2.39064	4	4	99.678	0.0
sp_144	AAD52842.1	myosin heavy chain	Pecten maximus	Population	Norwegian	0.0250216	0.952858	1.9357	151.327	216324	1.78026	3	3	99.678	0.0
sp_150	AAD52842.1	myosin heavy chain	Pecten maximus	Population	Norwegian	0.00478919	0.890586	1.85393	95.4833	216324	1.37335	2	2	99.678	0.0
sp_152	AAD52842.1	myosin heavy chain	Pecten maximus	Population	Norwegian	0.003264	0.839833	1.78984	389.185	216324	4.01831	7	7	99.678	0.0
sp_164	Q26065.1	Actin, adductor muscle	Placopecten magellanicus	Population	French	1.4025e-06	-1.47473	2.77931	498.863	52090	20.5074	7	5	99.734	0.0
sp_168	XP_021349987.1	glucose-6-phosphate isomerase-like	Mizuhopecten yessoensis	Temperature	13C	0.0469783	-0.509079	1.42314	101.059	90920	3.63196	2	2	84.229	0.0
sp_196	OWF48408.1	Retinal dehydrogenase 2	Mizuhopecten yessoensis	Population	French	0.00427553	-0.652481	1.57187	185.957	61303.1	9.15619	4	4	88.260	0.0
sp_217	XP_021356377.1	ATP synthase subunit beta, mitochondrial	Mizuhopecten yessoensis	pH	pH7.7	0.0262821	-0.350389	1.2749	876.362	69346.8	21.9048	10	10	96.353	0.0
sp_217	XP_021356377.1	ATP synthase subunit beta, mitochondrial	Mizuhopecten yessoensis	Temperature	19C	0.0338899	0.336855	1.263	876.362	69346.8	21.9048	10	10	96.353	0.0
sp_231	XP_021357329.1	citrate synthase, mitochondrial-like	Mizuhopecten yessoensis	Population	French	0.0231611	-0.890195	1.85343	438.582	95482.9	8.75576	6	6	93.709	0.0
sp_232	OWF37106.1	Actin, cytoplasmic	Mizuhopecten yessoensis	Population	French	0.00710417	-0.760311	1.69386	381.113	72555.9	11.5326	6	4	93.883	0.0
sp_239	Q26065.1	Actin, adductor muscle	Placopecten magellanicus	Population	French	0.0401257	-0.321426	1.24956	488.043	52090	20.5074	7	5	99.734	0.0
sp_240	XP_021346388.1	isocitrate dehydrogenase [NADP], mitochondrial-like	Mizuhopecten yessoensis	Population	French	0.0011925	-0.6833	1.60581	103.317	74950.1	4.40529	2	2	96.205	0.0
sp_241	OWF37106.1	Actin, cytoplasmic	Mizuhopecten yessoensis	Population	French	0.0341917	-0.577586	1.49235	331.033	72555.9	10.9256	6	3	93.883	0.0
sp_242	OWF37106.1	Actin, cytoplasmic	Mizuhopecten yessoensis	Population	French	0.0285009	-0.317063	1.24579	172.963	66250	7.97342	4	2	94.947	0.0
sp_243	XP_021346388.1	isocitrate dehydrogenase [NADP], mitochondrial-like	Mizuhopecten yessoensis	Population	French	8.085e-10	-1.37493	2.59355	331.635	74950.1	10.4258	6	6	96.205	0.0
sp_247	OWF37106.1	Actin, cytoplasmic	Mizuhopecten yessoensis	Population	French	0.00181837	-0.361176	1.28447	363.223	72555.9	9.86343	5	3	93.883	0.0
sp_251	OWF37106.1	Actin, cytoplasmic	Mizuhopecten yessoensis	Population	French	0.00868656	-0.920032	1.89216	432.473	72555.9	11.5326	6	4	93.883	0.0
sp_252	XP_021380292.1	medium-chain specific acyl-CoA dehydrogenase, mitochondrial-like	Mizuhopecten yessoensis	Population	French	0.00033	-0.725219	1.65315	153.169	89197	5.67901	3	3	92.453	0.0
sp_253	Q26065.1	Actin, adductor muscle	Placopecten magellanicus	Population	French	5.83687e-07	-0.586843	1.50196	546.553	52090	20.5074	7	5	99.734	0.0
sp_258	OWF37106.1	Actin, cytoplasmic	Mizuhopecten yessoensis	Population	Norwegian	3.04071e-07	1.61549	3.06415	237.383	66250	9.63455	5	3	94.947	0.0
sp_260	Q26065.1	Actin, adductor muscle	Placopecten magellanicus	Population	Norwegian	1.75018e-06	1.8515	3.60874	549.042	52090	22.4101	7	5	99.734	0.0
sp_262	Q26065.1	Actin, adductor muscle	Placopecten magellanicus	Population	French	0.00033	-0.500191	1.4144	603.233	52090	20.5074	7	5	99.734	0.0
sp_264	Q26065.1	Actin, adductor muscle	Placopecten magellanicus	Population	French	0.00092125	-0.351356	1.27576	611.552	52090	24.7357	7	7	99.734	0.0
sp_265	OWF37106.1	Actin, cytoplasmic	Mizuhopecten yessoensis	Population	Norwegian	4.64062e-08	1.63377	3.10323	416.333	72555.9	11.0774	6	3	93.883	0.0
sp_266	OWF37106.1	Actin, cytoplasmic	Mizuhopecten yessoensis	Population	Norwegian	3.04071e-07	2.02637	4.07378	385.023	72555.9	10.0152	5	3	93.883	0.0
sp_270	Q26065.1	Actin, adductor muscle	Placopecten magellanicus	Population	Norwegian	4.84324e-06	1.23676	2.35669	551.692	52090	26.2156	8	5	99.734	0.0
sp_273	OWF37106.1	Actin, cytoplasmic	Mizuhopecten yessoensis	Population	Norwegian	1.7545e-08	1.82286	3.53783	305.953	72555.9	10.0152	5	3	93.883	0.0
sp_275	Q26065.1	Actin, adductor muscle	Placopecten magellanicus	Population	Norwegian	1.68173e-06	1.62541	3.0853	369.73	52090	16.0677	5	3	99.734	0.0
sp_278	XP_021345402.1	fructose-bisphosphate aldolase-like	Mizuhopecten yessoensis	Population	French	0.00216245	-0.505871	1.41998	238.457	56403.1	8.59375	5	5	96.694	0.0
sp_282	OWF37106.1	Actin, cytoplasmic	Mizuhopecten yessoensis	Population	Norwegian	0.000727692	0.645372	1.56414	299.46	72555.9	8.34598	4	2	93.883	0.0
sp_288	OWF37106.1	Actin, cytoplasmic	Mizuhopecten yessoensis	Population	Norwegian	0.00128772	0.574432	1.48909	143.27	66250	4.48505	2	2	94.947	0.0
sp_290	Q26065.1	Actin, adductor muscle	Placopecten magellanicus	Population	Norwegian	0.00346205	0.284167	1.21771	557.839	52090	22.4101	6	4	99.734	0.0
sp_297	XP_021380229.1	quinone oxidoreductase-like	Mizuhopecten yessoensis	Temperature	13C	0.005621	-0.739454	1.66954	106.299	96553.2	2.62258	2	2	86.850	0.0
sp_299	XP_021380011.1	probable transaldolase isoform X1	Mizuhopecten yessoensis	Population	French	0.0386304	-0.476584	1.39145	239.723	79796.3	5.10345	4	4	89.091	0.0
sp_317	OWF37106.1	Actin, cytoplasmic	Mizuhopecten yessoensis	Population	Norwegian	2.62281e-05	0.741805	1.67227	181.17	72555.9	6.67678	3	1	93.883	0.0
sp_331	OWF37106.1	Actin, cytoplasmic	Mizuhopecten yessoensis	Population	Norwegian	0.00023669	0.619666	1.53652	312.98	72555.9	9.40819	5	2	93.883	0.0
sp_349	Q26065.1	Actin, adductor muscle	Placopecten magellanicus	Population	Norwegian	1.08625e-05	0.982902	1.97644	396.95	71428.6	13.0971	6	3	99.734	0.0
sp_356	OWF37106.1	Actin, cytoplasmic	Mizuhopecten yessoensis	Temperature	19C	0.0424637	0.406725	1.32567	235.233	72555.9	9.1047	5	5	93.883	0.0
sp_360	OWF37106.1	Actin, cytoplasmic	Mizuhopecten yessoensis	Population	French	0.00579934	-0.453432	1.36929	109.4	66250	4.48505	2	1	94.947	0.0
sp_374	XP_021356759.1	actin-2-like	Mizuhopecten yessoensis	Population	Norwegian	1.5975e-06	1.35917	2.56538	228.683	36652.3	11.7117	3	1	95.808	9.20e-124
sp_376	XP_011198527.1	PREDICTED: actin, cytoplasmic A3a isoform X1	Bactrocera dorsalis	Population	Norwegian	1.8315e-07	1.63407	3.10388	454.369	52090	20.5074	6	3	96.552	0.0
sp_378	XP_011198527.1	PREDICTED: actin, cytoplasmic A3a isoform X1	Bactrocera dorsalis	Population	Norwegian	1.86607e-05	1.45065	2.73332	392.229	52090	16.2791	4	2	96.552	0.0
sp_381	XP_011198527.1	PREDICTED: actin, cytoplasmic A3a isoform X1	Bactrocera dorsalis	Population	Norwegian	0.0401257	0.426028	1.34353	224.949	52090	16.2791	4	4	96.552	0.0
sp_389	XP_011198527.1	PREDICTED: actin, cytoplasmic A3a isoform X1	Bactrocera dorsalis	Population	Norwegian	0.000110491	1.17806	2.26272	282.51	52090	12.685	4	2	96.552	0.0
sp_393	XP_011198527.1	PREDICTED: actin, cytoplasmic A3a isoform X1	Bactrocera dorsalis	Population	Norwegian	1.28333e-06	1.94117	3.84017	314.27	52090	12.685	4	2	96.552	0.0
sp_397	XP_021350560.1	enoyl-CoA hydratase, mitochondrial-like	Mizuhopecten yessoensis	Population	French	0.0348363	-0.321457	1.24959	328.68	59567.4	10.536	5	5	89.527	0.0
sp_408	XP_021339375.1	mammalian ependymin-related protein 1-like	Mizuhopecten yessoensis	Temperature	13C	0.00120633	-0.727653	1.65594	174.47	44880	12.5307	3	3	84.000	5.23e-107
sp_415	XP_021346372.1	triosephosphate isomerase B-like	Mizuhopecten yessoensis	Population	French	0.0469229	-0.36617	1.28893	697.797	53062.1	23.6515	8	8	76.305	1.18e-131
sp_419	XP_021346372.1	triosephosphate isomerase B-like	Mizuhopecten yessoensis	Population	French	0.00771625	-1.02668	2.03734	432.267	53062.1	18.2573	6	6	76.305	1.18e-131
sp_442	XP_021365581.1	glutathione S-transferase P-like	Mizuhopecten yessoensis	Population	French	0.0019041	-0.494962	1.40928	332.029	40614.4	14.9051	5	5	73.762	8.19e-112
sp_447	XP_021374826.1	uncharacterized protein LOC110464099	Mizuhopecten yessoensis	Population	French	1.68173e-06	-0.828456	1.77578	670.139	47921.5	24.1379	8	8	88.426	1.40e-128
sp_462	XP_021342985.1	peptidyl-prolyl cis-trans isomerase B-like	Mizuhopecten yessoensis	Temperature	13C	0.00198324	-0.731454	1.66031	294.305	58161.9	8.90152	4	4	83.069	5.29e-110
sp_463	ABW98672.1	mitochondrial manganese superoxide dismutase	Argopecten irradians	Temperature	19C	0.00771625	0.611497	1.52784	101.413	66476.4	3.47682	2	2	95.133	3.84e-145
sp_468	XP_021357577.1	uncharacterized protein LOC110453073	Mizuhopecten yessoensis	Temperature	19C	0.0183192	0.481653	1.39634	495.723	40739.7	19.4595	5	5	72.973	7.99e-87
sp_559	OWF37106.1	Actin, cytoplasmic	Mizuhopecten yessoensis	Population	French	0.0296716	-0.543598	1.4576	329.203	72555.9	10.0152	5	3	93.883	0.0
sp_565	XP_011198527.1	PREDICTED: actin, cytoplasmic A3a isoform X1	Bactrocera dorsalis	Population	French	8.8e-05	-1.23257	2.34986	531.853	52090	20.5074	7	5	96.552	0.0
sp_571	XP_011198527.1	PREDICTED: actin, cytoplasmic A3a isoform X1	Bactrocera dorsalis	Population	French	0.00037125	-0.94489	1.92504	592.702	52090	24.7357	7	5	96.552	0.0
sp_593	XP_011198527.1	PREDICTED: actin, cytoplasmic A3a isoform X1	Bactrocera dorsalis	Population	French	0.00816381	-0.789068	1.72796	370.85	52090	14.1649	5	3	96.552	0.0
sp_638	AAD52842.1	myosin heavy chain	Pecten maximus	Population	Norwegian	0.0138405	0.819056	1.76425	194.583	216324	1.37335	2	2	99.678	0.0
sp_646	XP_021365687.1	selenium-binding protein 1-A-like isoform X1	Mizuhopecten yessoensis	Population	French	0.0003775	-0.623212	1.5403	372.593	65000.3	13.0508	6	6	88.958	0.0
sp_663	XP_021365646.1	retinal dehydrogenase 1-like isoform X1	Mizuhopecten yessoensis	Population	French	0.00826768	-0.551884	1.466	194.312	69220.3	8.90302	5	5	92.323	0.0
sp_681	XP_021369052.1	calreticulin-like	Mizuhopecten yessoensis	Population	French	0.013222	-0.703972	1.62898	554.497	105758	8.63684	8	8	87.429	0.0
sp_700	XP_021369891.1	gelsolin-like protein 2 isoform X2	Mizuhopecten yessoensis	Population	Norwegian	0.042059	0.386397	1.30712	430.167	102917	8.55615	6	6	78.320	0.0
sp_703	XP_021357329.1	citrate synthase, mitochondrial-like	Mizuhopecten yessoensis	Population	French	7.38375e-09	-1.78254	3.44031	359.773	95482.9	8.17972	6	6	93.709	0.0
sp_708	XP_011198527.1	PREDICTED: actin, cytoplasmic A3a isoform X1	Bactrocera dorsalis	Population	French	3.0874e-05	-0.50657	1.42067	481.423	52090	20.5074	7	5	96.552	0.0
